# Protein evidence of unannotated ORFs in *Drosophila* reveals unappreciated diversity in the evolution of young proteins

**DOI:** 10.1101/2022.04.04.486978

**Authors:** Eric B Zheng, Li Zhao

## Abstract

*De novo* gene origination, where a previously non-genic genomic sequence becomes genic through evolution, has been increasingly recognized as an important source of evolutionary novelty across diverse taxa. Many *de novo* genes have been proposed to be protein-coding, and in several cases have been experimentally shown to yield protein products. However, the systematic study of *de novo* proteins has been hampered by doubts regarding the translation of their transcripts without the experimental observation of protein products. Using a systematic, ORF-focused mass-spectrometry-first computational approach, we identify almost 1000 unannotated open reading frames with evidence of translation (utORFs) in the model organism *Drosophila melanogaster*, 371 of which have canonical start codons. To quantify the comparative genomic similarity of these utORFs across *Drosophila* and to infer phylostratigraphic age, we further develop a synteny-based protein similarity approach. Combining these results with reference datasets on tissue- and life-stage-specific transcription and conservation, we identify different properties amongst these utORFs. Contrary to expectations, the fastest-evolving utORFs are not the youngest evolutionarily. We observed more utORFs in the brain than in the testis. Most of the identified utORFs may be of *de novo* origin, even accounting for the possibility of false-negative similarity detection. Finally, sequence divergence after an inferred *de novo* origin event remains substantial, raising the possibility that *de novo* proteins turn over frequently. Our results suggest that there is substantial unappreciated diversity in *de novo* protein evolution: many more may exist than have been previously appreciated; there may be divergent evolutionary trajectories; and *de novo* proteins may be gained and lost frequently. All in all, there may not exist a single characteristic model of *de novo* protein evolution, but rather complex origins and evolutionary trajectories for *de novo* proteins.

**Impact statement:** The analysis of mass-spectrometry data for all possible open reading frames reveals protein evidence for evolutionarily young, unannotated proteins with distinct characters.
