## Supplementary material for "Protein evidence of unannotated ORFs in *Drosophila* reveals unappreciated diversity in the evolution of young proteins": Figure 4 - Source Data File 1

2.1	utORFs
4.1	utORFs
9.1	utORFs
10.1	fast-evolving
20.1	nonfunctional
22.1	utORFs
23.1	utORFs
31.1	utORFs
32.1	mel-specific
39.1	utORFs
41.1	utORFs
45.1	utORFs
46.1	utORFs
51.1	utORFs
61.1	utORFs
64.1	utORFs
69.1	utORFs
70.1	utORFs
75.1	utORFs
76.1	utORFs
78.1	utORFs
88.1	fast-evolving
90.1	alt-frame
95.1	utORFs
96.1	utORFs
99.1	utORFs
100.1	utORFs
101.1	utORFs
114.1	fast-evolving
119.1	alt-frame
127.1	utORFs
130.1	mel-specific
136.1	utORFs
141.1	fast-evolving
142.1	utORFs
148.1	utORFs
153.1	alt-frame
155.1	utORFs
161.1	alt-frame
162.1	fast-evolving
164.1	utORFs
168.1	utORFs
169.1	alt-frame
172.1	utORFs
184.1	utORFs
186.1	utORFs
193.1	nonfunctional
196.5	alt-frame
197.1	utORFs
199.1	utORFs
201.1	utORFs
203.1	alt-frame
207.1	utORFs
210.1	utORFs
211.1	utORFs
216.1	utORFs
229.1	mel-specific
235.1	fast-evolving
245.1	utORFs
247.1	utORFs
248.1	alt-frame
249.1	utORFs
250.1	utORFs
252.1	utORFs
255.1	utORFs
257.1	utORFs
266.1	mel-specific
272.1	alt-frame
275.1	utORFs
276.1	fast-evolving
277.1	alt-frame
280.1	mel-specific
281.1	utORFs
285.1	utORFs
301.1	alt-frame
308.1	utORFs
316.1	alt-frame
318.1	utORFs
322.1	utORFs
329.1	alt-frame
335.1	utORFs
337.1	utORFs
340.1	utORFs
344.2	utORFs
348.1	alt-frame
350.1	fast-evolving
351.1	utORFs
360.1	alt-frame
365.1	fast-evolving
368.1	alt-frame
380.1	alt-frame
385.1	utORFs
386.2	alt-frame
388.1	utORFs
395.1	alt-frame
396.1	utORFs
400.1	alt-frame
403.1	utORFs
408.1	utORFs
412.1	utORFs
417.1	utORFs
419.1	fast-evolving
420.1	mel-specific
428.1	utORFs
434.1	utORFs
438.1	alt-frame
440.1	utORFs
444.1	utORFs
446.1	utORFs
447.1	utORFs
450.1	fast-evolving
452.1	utORFs
453.1	alt-frame
456.1	utORFs
464.1	utORFs
466.1	alt-frame
475.1	utORFs
478.1	utORFs
479.1	utORFs
481.1	nonfunctional
486.1	mel-specific
490.1	utORFs
504.1	alt-frame
508.1	utORFs
512.1	mel-specific
513.1	alt-frame
514.1	nonfunctional
515.1	utORFs
524.1	utORFs
525.1	alt-frame
528.1	utORFs
532.1	alt-frame
543.1	alt-frame
550.1	utORFs
552.1	utORFs
553.1	alt-frame
555.1	utORFs
559.1	alt-frame
560.1	utORFs
564.1	utORFs
565.1	utORFs
570.1	utORFs
571.1	utORFs
572.1	utORFs
574.1	utORFs
576.1	utORFs
580.1	utORFs
590.1	utORFs
592.1	fast-evolving
593.1	alt-frame
598.1	utORFs
601.1	utORFs
602.1	fast-evolving
603.1	utORFs
616.1	fast-evolving
619.1	utORFs
620.1	utORFs
628.1	utORFs
630.1	alt-frame
633.1	fast-evolving
636.1	utORFs
638.1	alt-frame
642.1	utORFs
645.1	alt-frame
646.1	utORFs
649.1	utORFs
654.1	utORFs
657.1	fast-evolving
658.1	alt-frame
662.1	utORFs
665.1	utORFs
669.1	utORFs
671.1	utORFs
676.1	utORFs
683.1	utORFs
687.1	utORFs
690.1	utORFs
695.1	alt-frame
697.1	utORFs
699.1	fast-evolving
704.2	utORFs
706.1	utORFs
709.1	utORFs
711.1	fast-evolving
713.1	utORFs
716.1	alt-frame
718.1	utORFs
720.1	utORFs
725.1	utORFs
727.1	utORFs
729.1	utORFs
731.1	utORFs
738.1	utORFs
741.1	utORFs
745.1	utORFs
746.2	alt-frame
752.1	utORFs
758.1	utORFs
759.1	utORFs
764.1	utORFs
765.1	utORFs
766.1	alt-frame
772.1	utORFs
774.1	utORFs
778.1	utORFs
779.1	utORFs
782.1	utORFs
783.1	utORFs
786.1	utORFs
787.1	fast-evolving
788.1	utORFs
790.1	mel-specific
791.1	mel-specific
793.1	utORFs
797.1	utORFs
799.1	fast-evolving
803.1	alt-frame
813.1	fast-evolving
814.1	utORFs
815.1	utORFs
817.1	utORFs
818.1	utORFs
820.1	utORFs
824.1	fast-evolving
829.1	utORFs
830.1	utORFs
834.1	alt-frame
835.1	utORFs
836.1	utORFs
842.1	utORFs
854.1	utORFs
857.1	utORFs
859.1	utORFs
862.1	utORFs
871.1	utORFs
874.1	alt-frame
876.1	utORFs
878.1	alt-frame
881.1	alt-frame
885.1	utORFs
887.1	fast-evolving
891.1	utORFs
895.1	fast-evolving
900.1	utORFs
903.1	utORFs
905.1	utORFs
910.1	alt-frame
912.1	utORFs
915.1	fast-evolving
916.1	utORFs
917.1	alt-frame
922.1	utORFs
929.1	utORFs
933.1	utORFs
944.1	nonfunctional
947.1	utORFs
948.1	utORFs
950.1	utORFs
954.2	alt-frame
957.1	utORFs
961.1	utORFs
965.1	nonfunctional
972.1	alt-frame
978.1	fast-evolving
986.1	utORFs
987.1	alt-frame
993.1	alt-frame
995.1	utORFs
997.1	alt-frame
998.1	utORFs
999.1	utORFs
1001.1	utORFs
1004.1	mel-specific
1011.1	utORFs
1013.1	utORFs
1015.1	utORFs
1016.1	alt-frame
1020.1	utORFs
1022.1	utORFs
1025.1	utORFs
1030.1	utORFs
1031.1	utORFs
1033.1	utORFs
1041.1	fast-evolving
1042.1	fast-evolving
1045.1	mel-specific
1086.1	utORFs
1095.1	utORFs
1096.1	utORFs
1097.1	utORFs
1105.1	mel-specific
1116.1	mel-specific
1126.1	utORFs
1129.1	alt-frame
1133.1	utORFs
1141.1	utORFs
1144.1	utORFs
1146.1	utORFs
1147.1	utORFs
1153.1	utORFs
1158.1	utORFs
1159.1	utORFs
1162.1	alt-frame
1188.1	fast-evolving
1197.1	utORFs
1199.1	alt-frame
1200.1	utORFs
1202.1	utORFs
1203.1	fast-evolving
1205.1	utORFs
1218.1	utORFs
1222.1	alt-frame
1256.1	alt-frame
1263.1	mel-specific
1271.1	utORFs
1273.1	alt-frame
1289.1	fast-evolving
1293.1	alt-frame
1294.1	utORFs
1301.1	utORFs
1318.1	alt-frame
1330.1	utORFs
1331.1	mel-specific
1343.1	alt-frame
1346.1	utORFs
1348.1	nonfunctional
1352.1	utORFs
1353.1	utORFs
1356.1	utORFs
1366.1	mel-specific
1369.1	alt-frame
1377.1	utORFs
1381.1	utORFs
1385.1	utORFs
1387.1	utORFs
1401.1	utORFs
1402.1	alt-frame
1407.1	utORFs
1420.1	alt-frame
1433.1	utORFs
1466.1	utORFs
1468.1	alt-frame
1480.1	mel-specific
1484.1	alt-frame
1487.1	fast-evolving
1489.1	utORFs
1490.1	alt-frame
1493.1	utORFs
1496.1	utORFs
1497.1	utORFs
1499.1	nonfunctional
1502.1	nonfunctional
1517.1	utORFs
1521.1	mel-specific
1524.1	utORFs
1525.1	utORFs
1528.1	utORFs
1529.1	utORFs
1531.1	utORFs
1534.1	utORFs
1538.1	alt-frame
1540.1	utORFs
1541.1	utORFs
1544.1	fast-evolving
1548.1	utORFs
1549.1	utORFs
1551.1	fast-evolving
1560.1	utORFs
1561.1	utORFs
1563.1	alt-frame
1567.1	utORFs
1568.1	utORFs
1574.1	utORFs
1575.1	utORFs
1585.1	fast-evolving
1594.1	mel-specific
1595.1	utORFs
1596.1	utORFs
1599.1	alt-frame
1604.1	utORFs
1606.1	utORFs
1609.1	utORFs
1613.1	fast-evolving
1615.1	utORFs
1628.1	mel-specific
1633.1	utORFs
1634.1	mel-specific
1653.1	utORFs
1657.1	fast-evolving
1658.1	utORFs
1660.1	fast-evolving
1661.1	fast-evolving
1662.1	utORFs
1664.1	utORFs
1666.1	utORFs
1667.1	alt-frame
1673.1	mel-specific
1674.1	fast-evolving
1675.1	alt-frame
1677.1	nonfunctional
1678.1	nonfunctional
1680.1	utORFs
1685.1	alt-frame
1686.1	utORFs
1689.1	utORFs
1691.1	utORFs
1692.1	utORFs
1695.1	utORFs
1698.1	utORFs
1699.1	alt-frame
1701.1	utORFs
1709.1	nonfunctional
1710.1	utORFs
1714.1	mel-specific
1715.1	mel-specific
1719.1	utORFs
1724.1	utORFs
1731.1	nonfunctional
1733.1	utORFs
1734.1	fast-evolving
1735.1	utORFs
1742.1	fast-evolving
1743.1	utORFs
1749.1	utORFs
1750.1	alt-frame
1753.1	utORFs
1756.1	utORFs
1757.1	utORFs
1759.1	utORFs
1771.1	utORFs
1775.1	fast-evolving
1776.1	mel-specific
1777.1	mel-specific
1786.1	utORFs
1788.1	utORFs
1789.1	utORFs
1790.1	utORFs
1793.1	utORFs
1800.1	utORFs
1801.1	utORFs
1804.1	utORFs
1807.1	utORFs
1808.1	mel-specific
1811.1	fast-evolving
1812.1	alt-frame
1813.1	utORFs
1814.1	utORFs
1815.1	utORFs
1817.1	utORFs
1818.1	utORFs
1821.1	nonfunctional
1823.1	utORFs
1824.1	utORFs
1828.1	utORFs
1829.1	utORFs
1838.1	utORFs
1840.1	utORFs
1841.1	mel-specific
1848.1	utORFs
1852.1	alt-frame
1854.1	utORFs
1871.1	utORFs
1872.1	utORFs
1874.1	utORFs
1881.1	nonfunctional
1883.1	utORFs
1884.1	utORFs
1887.1	alt-frame
1888.1	utORFs
1896.1	alt-frame
1899.1	alt-frame
1901.1	utORFs
1906.1	utORFs
1907.1	alt-frame
1911.1	fast-evolving
1920.1	nonfunctional
1925.1	utORFs
1927.1	alt-frame
1929.1	utORFs
1930.1	utORFs
1933.1	alt-frame
1934.1	nonfunctional
1935.1	fast-evolving
1939.1	utORFs
1940.1	utORFs
1941.1	utORFs
1942.1	utORFs
1946.1	fast-evolving
1953.1	utORFs
1958.1	utORFs
1959.1	utORFs
1966.1	nonfunctional
1977.1	fast-evolving
1983.1	utORFs
1984.1	utORFs
1989.1	utORFs
1991.1	utORFs
1992.1	fast-evolving
1993.2	alt-frame
2000.1	fast-evolving
2001.1	fast-evolving
2004.1	utORFs
2006.1	utORFs
2008.1	utORFs
2011.1	utORFs
2015.1	alt-frame
2020.1	mel-specific
2024.1	alt-frame
2026.1	utORFs
2030.1	utORFs
2032.1	alt-frame
2033.1	utORFs
2039.1	alt-frame
2041.1	utORFs
2042.1	fast-evolving
2044.1	mel-specific
2049.1	utORFs
2052.1	nonfunctional
2053.1	fast-evolving
2054.1	alt-frame
2055.1	alt-frame
2056.1	utORFs
2060.1	utORFs
2065.1	utORFs
2067.1	alt-frame
2076.1	alt-frame
2079.1	utORFs
2080.1	alt-frame
2081.1	alt-frame
2083.1	fast-evolving
2084.1	utORFs
2101.1	utORFs
2102.1	alt-frame
2110.1	utORFs
2112.1	utORFs
2113.1	fast-evolving
2114.1	utORFs
2129.1	utORFs
2137.1	alt-frame
2140.1	alt-frame
2141.1	nonfunctional
2143.1	utORFs
2144.1	utORFs
2148.1	alt-frame
2154.1	utORFs
2155.1	utORFs
2157.1	utORFs
2158.1	utORFs
2160.1	fast-evolving
2161.1	utORFs
2164.1	alt-frame
2166.1	nonfunctional
2167.1	utORFs
2170.1	utORFs
2173.1	fast-evolving
2176.1	alt-frame
2177.1	alt-frame
2179.1	mel-specific
2180.1	alt-frame
2186.1	alt-frame
2187.1	alt-frame
2194.1	utORFs
2199.1	utORFs
2202.1	fast-evolving
2205.1	alt-frame
2207.1	utORFs
2209.1	utORFs
2217.1	utORFs
2220.1	utORFs
2221.1	utORFs
2224.1	utORFs
2227.1	alt-frame
2230.1	alt-frame
2231.1	mel-specific
2232.1	utORFs
2233.1	utORFs
2235.1	utORFs
2237.1	nonfunctional
2238.1	utORFs
2239.1	alt-frame
2240.1	utORFs
2241.1	utORFs
2244.1	fast-evolving
2248.1	utORFs
2254.1	utORFs
2255.1	utORFs
2259.1	nonfunctional
2260.1	utORFs
2261.1	fast-evolving
2266.1	alt-frame
2267.1	utORFs
2272.1	utORFs
2274.1	utORFs
2278.1	utORFs
2279.1	utORFs
2280.1	alt-frame
2283.1	mel-specific
2287.1	mel-specific
2288.1	alt-frame
2295.1	utORFs
2301.1	alt-frame
2302.1	utORFs
2303.1	utORFs
2307.1	alt-frame
2313.1	utORFs
2314.1	utORFs
2318.1	utORFs
2321.1	utORFs
2324.1	utORFs
2325.1	utORFs
2328.1	utORFs
2333.1	utORFs
2334.1	fast-evolving
2337.1	utORFs
2338.1	utORFs
2339.1	utORFs
2342.1	utORFs
2344.1	utORFs
2346.1	utORFs
2347.1	utORFs
2352.1	utORFs
2353.1	utORFs
2359.1	fast-evolving
2364.1	utORFs
2368.1	utORFs
2372.1	fast-evolving
2374.1	fast-evolving
2375.1	utORFs
2376.1	alt-frame
2377.1	utORFs
2379.1	utORFs
2382.1	fast-evolving
2391.1	utORFs
2393.1	utORFs
2396.1	utORFs
2397.1	utORFs
2400.1	utORFs
2404.1	utORFs
2413.1	fast-evolving
2421.1	utORFs
2425.1	utORFs
2429.1	utORFs
2430.1	fast-evolving
2431.1	nonfunctional
2434.1	nonfunctional
2436.1	utORFs
2437.1	utORFs
2438.1	alt-frame
2443.1	utORFs
2444.1	utORFs
2445.1	utORFs
2448.1	alt-frame
2449.1	nonfunctional
2450.1	utORFs
2451.1	utORFs
2452.1	utORFs
2454.1	utORFs
2455.1	mel-specific
2460.1	utORFs
2461.1	fast-evolving
2464.1	utORFs
2466.1	utORFs
2471.1	utORFs
2472.1	fast-evolving
2477.1	alt-frame
2478.1	mel-specific
2483.1	utORFs
2485.1	utORFs
2486.1	fast-evolving
2490.1	utORFs
2496.1	utORFs
2497.1	utORFs
2502.1	mel-specific
2512.1	utORFs
2515.1	utORFs
2518.1	nonfunctional
2526.3	utORFs
2533.1	utORFs
2544.1	utORFs
2552.1	utORFs
2558.1	utORFs
2562.1	mel-specific
2564.1	utORFs
2567.2	alt-frame
2569.1	utORFs
2572.1	utORFs
2574.1	utORFs
2582.1	nonfunctional
2583.1	fast-evolving
2586.1	utORFs
2594.1	utORFs
2596.1	utORFs
2604.1	mel-specific
2605.1	utORFs
2617.1	alt-frame
2618.1	utORFs
2628.1	nonfunctional
2630.1	utORFs
2640.1	utORFs
2644.1	utORFs
2645.1	fast-evolving
2654.1	alt-frame
2659.1	nonfunctional
2662.1	utORFs
2666.1	utORFs
2674.1	fast-evolving
2682.1	alt-frame
2687.1	utORFs
2690.1	utORFs
2693.1	utORFs
2695.1	utORFs
2696.1	fast-evolving
2701.1	utORFs
2703.1	utORFs
2704.1	utORFs
2707.1	alt-frame
2708.1	mel-specific
2718.1	utORFs
2720.1	alt-frame
2724.1	alt-frame
2730.1	alt-frame
2731.1	utORFs
2735.1	utORFs
2753.1	utORFs
2754.1	utORFs
2758.1	utORFs
2759.1	utORFs
2763.1	utORFs
2766.1	alt-frame
2768.1	utORFs
2773.1	utORFs
2779.1	utORFs
2780.1	alt-frame
2792.1	utORFs
2810.1	nonfunctional
2829.1	alt-frame
2853.1	utORFs
2855.1	nonfunctional
2857.1	utORFs
2896.1	utORFs
2899.1	alt-frame
2919.1	mel-specific
2945.1	utORFs
2952.1	utORFs
2962.1	nonfunctional
2968.1	utORFs
2971.1	utORFs
2981.1	utORFs
2982.1	fast-evolving
2998.1	utORFs
3000.1	fast-evolving
3023.1	utORFs
3026.1	alt-frame
3032.1	utORFs
3035.1	fast-evolving
3065.1	alt-frame
3066.1	utORFs
3067.1	utORFs
3068.1	alt-frame
3076.1	nonfunctional
3077.1	utORFs
3091.1	utORFs
3099.1	utORFs
3100.1	fast-evolving
3118.1	mel-specific
3121.2	alt-frame
3132.1	nonfunctional
3143.1	utORFs
3144.1	utORFs
3158.1	alt-frame
3176.1	utORFs
3179.1	mel-specific
3181.1	utORFs
3195.1	fast-evolving
3203.1	utORFs
3212.1	nonfunctional
3213.1	alt-frame
3214.1	alt-frame
3229.1	alt-frame
3233.1	alt-frame
3247.1	utORFs
3290.1	utORFs
3294.1	utORFs
3298.1	mel-specific
3308.1	utORFs
3325.1	utORFs
3337.1	utORFs
3343.1	utORFs
3351.1	utORFs
3359.1	utORFs
3367.1	fast-evolving
3370.1	utORFs
3392.1	utORFs
3409.1	utORFs
3414.1	utORFs
3456.1	utORFs
3458.1	fast-evolving
3472.1	utORFs
3489.1	mel-specific
3491.1	alt-frame
3511.1	alt-frame
3513.1	utORFs
3547.1	alt-frame
3581.1	alt-frame
3618.1	mel-specific
3622.1	alt-frame
3643.1	utORFs
3644.1	alt-frame
3647.1	utORFs
3652.1	nonfunctional
3654.1	utORFs
3656.1	utORFs
3692.1	utORFs
3699.1	utORFs
3704.1	alt-frame
3714.1	utORFs
3724.1	utORFs
3727.1	mel-specific
3735.1	utORFs
3745.1	utORFs
3748.1	fast-evolving
3754.1	utORFs
3755.1	utORFs
3769.1	utORFs
3818.1	utORFs
3843.1	alt-frame
3846.1	utORFs
3863.1	utORFs
3922.1	utORFs
3924.1	utORFs
3940.1	utORFs
3948.1	utORFs
3959.1	utORFs
3961.1	utORFs
3962.1	nonfunctional
3972.1	utORFs
3973.1	mel-specific
3998.1	utORFs
3999.1	utORFs
4001.1	utORFs
4006.1	utORFs
4021.1	fast-evolving
4040.1	utORFs
4053.1	alt-frame
4067.1	utORFs
4069.1	utORFs
4083.1	utORFs
4088.1	utORFs
4105.1	utORFs
4112.1	utORFs
4119.1	fast-evolving
4141.1	utORFs
4142.1	utORFs
4161.1	utORFs
4168.1	utORFs
4170.1	utORFs
4171.1	fast-evolving
4200.1	utORFs
4202.1	fast-evolving
4206.1	mel-specific
4206.2	mel-specific
4214.1	fast-evolving
4230.1	utORFs
4233.1	mel-specific
4235.1	mel-specific
4237.1	fast-evolving
4239.1	fast-evolving
4270.1	utORFs
4276.1	utORFs
4289.1	utORFs
4294.1	fast-evolving
4301.1	utORFs
4303.1	utORFs
4330.1	utORFs
4346.1	utORFs
4355.1	alt-frame
4391.1	utORFs
4408.1	utORFs
4434.1	alt-frame
4447.1	utORFs
4452.1	mel-specific
4457.1	alt-frame
4458.1	utORFs
4482.1	utORFs
4483.1	utORFs
4484.1	utORFs
4485.1	utORFs
4489.1	alt-frame
4497.1	fast-evolving
4510.1	utORFs
4511.1	utORFs
4521.1	utORFs
4522.1	utORFs
4589.1	utORFs
4600.1	nonfunctional
4661.1	alt-frame
4663.1	utORFs
4670.1	utORFs
4672.1	alt-frame
4680.1	utORFs
4686.1	utORFs
4720.1	fast-evolving
4721.1	utORFs
4737.1	utORFs
4747.1	fast-evolving
4749.1	utORFs
4750.1	alt-frame
4766.1	fast-evolving
4767.1	alt-frame
4773.1	utORFs
4777.1	utORFs
4779.1	utORFs
4786.1	utORFs
4812.1	nonfunctional
4818.1	utORFs
4822.1	utORFs
4832.1	utORFs
4838.1	utORFs
4858.1	utORFs
4861.1	utORFs
4865.1	utORFs
4867.1	utORFs
4869.1	utORFs
4880.1	alt-frame
4889.1	utORFs
4892.1	utORFs
4896.1	fast-evolving
4919.1	alt-frame
4922.1	utORFs
4932.1	nonfunctional
4937.1	alt-frame
4938.1	utORFs
4944.1	utORFs
4945.1	utORFs
4956.1	utORFs
4965.1	alt-frame
4973.1	utORFs
4976.1	utORFs
4982.1	utORFs
4986.1	utORFs
4989.1	fast-evolving
4992.1	alt-frame
5022.1	alt-frame
