## Supplementary material for "Protein evidence of unannotated ORFs in *Drosophila* reveals unappreciated diversity in the evolution of young proteins": Figure 1 - Source Data File 4

### Sheet: Sheet1
PXD Accession	Developmental Stage (per Casas-Vila et al)	Analysis subset (this paper)	filename
PXD005691	females, 1 week	dev-adult	20150912_QEP2_FBU_AB_3D_set2_F_female_01.raw
PXD005691	males, 1 week	dev-adult	20150912_QEP2_FBU_AB_3D_set2_F_male_01.raw
PXD005691	White pupa	PL	20150912_QEP2_FBU_AB_3D_set2_P1_01.raw
PXD005691	White pupa + 1 day	PL	20150912_QEP2_FBU_AB_3D_set2_P2_01.raw
PXD005691	White pupa + 2 days	PL	20150912_QEP2_FBU_AB_3D_set2_P3_01.raw
PXD005691	White pupa + 3 days	PL	20150912_QEP2_FBU_AB_3D_set2_P4_01.raw
PXD005691	White pupa + 4 days	PL	20150912_QEP2_FBU_AB_3D_set2_P5_01.raw
PXD005691	virgin females, 4h post-eclosure	dev-adult	20150912_QEP2_FBU_AB_3D_set2_vF_female_01.raw
PXD005691	virgin males, 4h post-eclosure	dev-adult	20150912_QEP2_FBU_AB_3D_set2_vF_male_01.raw
PXD005691	females, 1 week	dev-adult	20150915_QEP2_FBU_AB_3D_set2_F_female_02.raw
PXD005691	males, 1 week	dev-adult	20150915_QEP2_FBU_AB_3D_set2_F_male_02.raw
PXD005691	White pupa	PL	20150915_QEP2_FBU_AB_3D_set2_P1_02.raw
PXD005691	White pupa + 1 day	PL	20150915_QEP2_FBU_AB_3D_set2_P2_02.raw
PXD005691	White pupa + 2 days	PL	20150915_QEP2_FBU_AB_3D_set2_P3_02.raw
PXD005691	White pupa + 3 days	PL	20150915_QEP2_FBU_AB_3D_set2_P4_02.raw
PXD005691	White pupa + 4 days	PL	20150915_QEP2_FBU_AB_3D_set2_P5_02.raw
PXD005691	virgin females, 4h post-eclosure	dev-adult	20150915_QEP2_FBU_AB_3D_set2_vF_female_02.raw
PXD005691	virgin males, 4h post-eclosure	dev-adult	20150915_QEP2_FBU_AB_3D_set2_vF_male_02.raw
PXD005691	females, 1 week	dev-adult	20150918_QEP2_FBU_AB_3D_set2_F_female_03.raw
PXD005691	males, 1 week	dev-adult	20150918_QEP2_FBU_AB_3D_set2_F_male_03.raw
PXD005691	White pupa	PL	20150918_QEP2_FBU_AB_3D_set2_P1_03.raw
PXD005691	White pupa + 1 day	PL	20150918_QEP2_FBU_AB_3D_set2_P2_03.raw
PXD005691	White pupa + 2 days	PL	20150918_QEP2_FBU_AB_3D_set2_P3_03.raw
PXD005691	White pupa + 3 days	PL	20150918_QEP2_FBU_AB_3D_set2_P4_03.raw
PXD005691	White pupa + 4 days	PL	20150918_QEP2_FBU_AB_3D_set2_P5_03.raw
PXD005691	virgin females, 4h post-eclosure	dev-adult	20150918_QEP2_FBU_AB_3D_set2_vF_female_03.raw
PXD005691	virgin males, 4h post-eclosure	dev-adult	20150918_QEP2_FBU_AB_3D_set2_vF_male_03.raw
PXD005691	females, 1 week	dev-adult	20150921_QEP2_FBU_AB_3D_set2_F_female_04.raw
PXD005691	males, 1 week	dev-adult	20150921_QEP2_FBU_AB_3D_set2_F_male_04.raw
PXD005691	White pupa	PL	20150921_QEP2_FBU_AB_3D_set2_P1_04.raw
PXD005691	White pupa + 1 day	PL	20150921_QEP2_FBU_AB_3D_set2_P2_04.raw
PXD005691	White pupa + 2 days	PL	20150921_QEP2_FBU_AB_3D_set2_P3_04.raw
PXD005691	White pupa + 3 days	PL	20150921_QEP2_FBU_AB_3D_set2_P4_04.raw
PXD005691	White pupa + 4 days	PL	20150921_QEP2_FBU_AB_3D_set2_P5_04.raw
PXD005691	virgin females, 4h post-eclosure	dev-adult	20150921_QEP2_FBU_AB_3D_set2_vF_female_04.raw
PXD005691	virgin males, 4h post-eclosure	dev-adult	20150921_QEP2_FBU_AB_3D_set2_vF_male_04.raw
PXD005691	0-2 hour embryos	dev-embryo	20151207_QEP2_FBU_NC_dm_set1_0_2h_01.raw
PXD005691	0-2 hour embryos	dev-embryo	20151207_QEP2_FBU_NC_dm_set1_0_2h_02.raw
PXD005691	0-2 hour embryos	dev-embryo	20151207_QEP2_FBU_NC_dm_set1_0_2h_03.raw
PXD005691	0-2 hour embryos	dev-embryo	20151207_QEP2_FBU_NC_dm_set1_0_2h_04.raw
PXD005691	10-12 hour embryos	dev-embryo	20151207_QEP2_FBU_NC_dm_set1_10_12h_01.raw
PXD005691	10-12 hour embryos	dev-embryo	20151207_QEP2_FBU_NC_dm_set1_10_12h_02.raw
PXD005691	10-12 hour embryos	dev-embryo	20151207_QEP2_FBU_NC_dm_set1_10_12h_03.raw
PXD005691	10-12 hour embryos	dev-embryo	20151207_QEP2_FBU_NC_dm_set1_10_12h_04.raw
PXD005691	18-20 hour embryos	dev-embryo	20151207_QEP2_FBU_NC_dm_set1_18_20h_01.raw
PXD005691	18-20 hour embryos	dev-embryo	20151207_QEP2_FBU_NC_dm_set1_18_20h_02.raw
PXD005691	18-20 hour embryos	dev-embryo	20151207_QEP2_FBU_NC_dm_set1_18_20h_03.raw
PXD005691	18-20 hour embryos	dev-embryo	20151207_QEP2_FBU_NC_dm_set1_18_20h_04.raw
PXD005691	4-6 hour embryos	dev-embryo	20151207_QEP2_FBU_NC_dm_set1_4_6h_01.raw
PXD005691	4-6 hour embryos	dev-embryo	20151207_QEP2_FBU_NC_dm_set1_4_6h_02.raw
PXD005691	4-6 hour embryos	dev-embryo	20151207_QEP2_FBU_NC_dm_set1_4_6h_03.raw
PXD005691	4-6 hour embryos	dev-embryo	20151207_QEP2_FBU_NC_dm_set1_4_6h_04.raw
PXD005691	L3 larvae	PL	20151207_QEP2_FBU_NC_dm_set1_eL3_83_85h_01.raw
PXD005691	L3 larvae	PL	20151207_QEP2_FBU_NC_dm_set1_eL3_83_85h_02.raw
PXD005691	L3 larvae	PL	20151207_QEP2_FBU_NC_dm_set1_eL3_83_85h_03.raw
PXD005691	L3 larvae	PL	20151207_QEP2_FBU_NC_dm_set1_eL3_83_85h_04.raw
PXD005691	L1 larvae	PL	20151207_QEP2_FBU_NC_dm_set1_L1_44_46h_01.raw
PXD005691	L1 larvae	PL	20151207_QEP2_FBU_NC_dm_set1_L1_44_46h_02.raw
PXD005691	L1 larvae	PL	20151207_QEP2_FBU_NC_dm_set1_L1_44_46h_03.raw
PXD005691	L1 larvae	PL	20151207_QEP2_FBU_NC_dm_set1_L1_44_46h_04.raw
PXD005691	L2 larvae	PL	20151207_QEP2_FBU_NC_dm_set1_L2_66_68h_01.raw
PXD005691	L2 larvae	PL	20151207_QEP2_FBU_NC_dm_set1_L2_66_68h_02.raw
PXD005691	L2 larvae	PL	20151207_QEP2_FBU_NC_dm_set1_L2_66_68h_03.raw
PXD005691	L2 larvae	PL	20151207_QEP2_FBU_NC_dm_set1_L2_66_68h_04.raw
PXD005691	crawling L3 larvae	PL	20151207_QEP2_FBU_NC_dm_set1_lateL3_01.raw
PXD005691	crawling L3 larvae	PL	20151207_QEP2_FBU_NC_dm_set1_lateL3_02.raw
PXD005691	crawling L3 larvae	PL	20151207_QEP2_FBU_NC_dm_set1_lateL3_03.raw
PXD005691	crawling L3 larvae	PL	20151207_QEP2_FBU_NC_dm_set1_lateL3_04.raw
PXD005713	10 hour-old embryos	embryos	20150513_QEP2_FBU_AB_3D_set1_10h_01.raw
PXD005713	10 hour-old embryos	embryos	20150513_QEP2_FBU_AB_3D_set1_10h_02.raw
PXD005713	10 hour-old embryos	embryos	20150513_QEP2_FBU_AB_3D_set1_10h_03.raw
PXD005713	10 hour-old embryos	embryos	20150513_QEP2_FBU_AB_3D_set1_10h_04.raw
PXD005713	12 hour-old embryos	embryos	20150513_QEP2_FBU_AB_3D_set1_12h_01.raw
PXD005713	12 hour-old embryos	embryos	20150513_QEP2_FBU_AB_3D_set1_12h_02.raw
PXD005713	12 hour-old embryos	embryos	20150513_QEP2_FBU_AB_3D_set1_12h_03.raw
PXD005713	12 hour-old embryos	embryos	20150513_QEP2_FBU_AB_3D_set1_12h_04.raw
PXD005713	14 hour-old embryos	embryos	20150513_QEP2_FBU_AB_3D_set1_14h_01.raw
PXD005713	14 hour-old embryos	embryos	20150513_QEP2_FBU_AB_3D_set1_14h_02.raw
PXD005713	14 hour-old embryos	embryos	20150513_QEP2_FBU_AB_3D_set1_14h_03.raw
PXD005713	14 hour-old embryos	embryos	20150513_QEP2_FBU_AB_3D_set1_14h_04.raw
PXD005713	16 hour-old embryos	embryos	20150513_QEP2_FBU_AB_3D_set1_16h_02.raw
PXD005713	16 hour-old embryos	embryos	20150513_QEP2_FBU_AB_3D_set1_16h_03.raw
PXD005713	16 hour-old embryos	embryos	20150513_QEP2_FBU_AB_3D_set1_16h_04.raw
PXD005713	18 hour-old embryos	embryos	20150513_QEP2_FBU_AB_3D_set1_18h_01.raw
PXD005713	18 hour-old embryos	embryos	20150513_QEP2_FBU_AB_3D_set1_18h_02.raw
PXD005713	18 hour-old embryos	embryos	20150513_QEP2_FBU_AB_3D_set1_18h_03.raw
PXD005713	18 hour-old embryos	embryos	20150513_QEP2_FBU_AB_3D_set1_18h_04.raw
PXD005713	20 hour-old embryos	embryos	20150513_QEP2_FBU_AB_3D_set1_20h_02.raw
PXD005713	20 hour-old embryos	embryos	20150513_QEP2_FBU_AB_3D_set1_20h_03.raw
PXD005713	20 hour-old embryos	embryos	20150513_QEP2_FBU_AB_3D_set1_20h_04.raw
PXD005713	3 hour-old embryos	embryos	20150513_QEP2_FBU_AB_3D_set1_3h_01.raw
PXD005713	3 hour-old embryos	embryos	20150513_QEP2_FBU_AB_3D_set1_3h_02.raw
PXD005713	3 hour-old embryos	embryos	20150513_QEP2_FBU_AB_3D_set1_3h_03.raw
PXD005713	3 hour-old embryos	embryos	20150513_QEP2_FBU_AB_3D_set1_3h_04.raw
PXD005713	4 hour-old embryos	embryos	20150513_QEP2_FBU_AB_3D_set1_4h_01.raw
PXD005713	4 hour-old embryos	embryos	20150513_QEP2_FBU_AB_3D_set1_4h_02.raw
PXD005713	4 hour-old embryos	embryos	20150513_QEP2_FBU_AB_3D_set1_4h_03.raw
PXD005713	4 hour-old embryos	embryos	20150513_QEP2_FBU_AB_3D_set1_4h_04.raw
PXD005713	5 hour-old embryos	embryos	20150513_QEP2_FBU_AB_3D_set1_5h_01.raw
PXD005713	5 hour-old embryos	embryos	20150513_QEP2_FBU_AB_3D_set1_5h_02.raw
PXD005713	5 hour-old embryos	embryos	20150513_QEP2_FBU_AB_3D_set1_5h_03.raw
PXD005713	5 hour-old embryos	embryos	20150513_QEP2_FBU_AB_3D_set1_5h_04.raw
PXD005713	6 hour-old embryos	embryos	20150513_QEP2_FBU_AB_3D_set1_6h_01.raw
PXD005713	6 hour-old embryos	embryos	20150513_QEP2_FBU_AB_3D_set1_6h_02.raw
PXD005713	6 hour-old embryos	embryos	20150513_QEP2_FBU_AB_3D_set1_6h_03.raw
PXD005713	6 hour-old embryos	embryos	20150513_QEP2_FBU_AB_3D_set1_6h_04.raw
PXD005713	8 hour-old embryos	embryos	20150513_QEP2_FBU_AB_3D_set1_8h_01.raw
PXD005713	8 hour-old embryos	embryos	20150513_QEP2_FBU_AB_3D_set1_8h_02.raw
PXD005713	8 hour-old embryos	embryos	20150513_QEP2_FBU_AB_3D_set1_8h_03.raw
PXD005713	8 hour-old embryos	embryos	20150513_QEP2_FBU_AB_3D_set1_8h_04.raw
PXD005713	0 hour-old embryos	embryos	20150829_QEP2_FBU_NC_dm_set1_0h_01.raw
PXD005713	0 hour-old embryos	embryos	20150829_QEP2_FBU_NC_dm_set1_0h_02.raw
PXD005713	0 hour-old embryos	embryos	20150829_QEP2_FBU_NC_dm_set1_0h_03.raw
PXD005713	0 hour-old embryos	embryos	20150829_QEP2_FBU_NC_dm_set1_0h_04.raw
PXD005713	16 hour-old embryos	embryos	20150829_QEP2_FBU_NC_dm_set1_16h_01.raw
PXD005713	1 hour-old embryos	embryos	20150829_QEP2_FBU_NC_dm_set1_1h_01.raw
PXD005713	1 hour-old embryos	embryos	20150829_QEP2_FBU_NC_dm_set1_1h_02.raw
PXD005713	1 hour-old embryos	embryos	20150829_QEP2_FBU_NC_dm_set1_1h_03.raw
PXD005713	1 hour-old embryos	embryos	20150829_QEP2_FBU_NC_dm_set1_1h_04.raw
PXD005713	20 hour-old embryos	embryos	20150829_QEP2_FBU_NC_dm_set1_20h_01.raw
PXD005713	2 hour-old embryos	embryos	20150829_QEP2_FBU_NC_dm_set1_2h_01.raw
PXD005713	2 hour-old embryos	embryos	20150829_QEP2_FBU_NC_dm_set1_2h_02.raw
PXD005713	2 hour-old embryos	embryos	20150829_QEP2_FBU_NC_dm_set1_2h_03.raw
PXD005713	2 hour-old embryos	embryos	20150829_QEP2_FBU_NC_dm_set1_2h_04.raw
